# RAD sequencing data reveal a radiation of willow species (*Salix* L., Salicaceae) in the Hengduan Mountains and adjacent areas

**DOI:** 10.1101/2020.01.08.899534

**Authors:** Li He, Natascha Dorothea Wagner, Elvira Hörandl

**Affiliations:** College of Forestry, Fujian Agriculture and Forestry University, Fuzhou 350002, China; Department of Systematics, Biodiversity and Evolution of Plants (with Herbarium), University of Goettingen, Göttingen, Germany; College of Biological Sciences and Technology, Beijing Forestry University, Beijing 100083, China

**Keywords:** *Chamaetia-Vetrix* clade, divergence time, morphological adaptation, mountain radiation, phylogenomics, Qinghai-Tibetan Plateau

## Abstract

The Hengduan Mountains (HDM) in South West China are an important hotspot of plant diversity and endemism and considered to be a secondary diversification center for the woody plant genus *Salix* (Salicaceae). This study aimed to reconstruct the spatio-temporal evolution of the *Salix Chamaetia*-*Vetrix* clade in the HDM and to test for the occurrence of a radiation. We inferred phylogenetic relationships based on more than 34,000 RAD loci of 27 species. Phylogenetic analyses recovered a well-resolved tree topology with two major clades, the Eurasian and the HDM clade and a divergence time of c. 23.9 Ma. The HDM clade comprises two subclades. The species of the HDM clade originated in north HDM and adjacent areas and then dispersed into the south HDM, westwards to the Himalayas and eastwards to the Qinling Mountains. Niche modelling analyses revealed that during the last glacial maximum, range contractions were observed in the northern areas, while southward expansions resulted in range overlaps. The reconstruction of putative adaptive character evolution of plant height, inflorescence and flower morphology indicate that adaptations to altitudinal distribution contributed to the diversification of the HDM willows. Our data indicate that a radiation occurred in HDM within the *Salix Chamaetia*-*Vetrix* clade. Dispersal within the mountain system and to adjacent regions as well as survival in glacial refugia have shaped the biogeographical history of the clade. Differentiation along altitudinal zonation concomitant to morphological adaptations to colder climates may be important ecological factors for the high species diversity of *Salix* in this area.
