## Supplemental Table S1 for "RAD sequencing data reveal a radiation of willow species (*Salix* L., Salicaceae) in the Hengduan Mountains and adjacent areas"

### Sheet: Table S1
Details of plant materials used in this study, the samples with gray background were from Wagner et al. (2018) and Wagner et al. (2019).
Genus	Section (Hörandl et al. 2012, Fang et al. 1999, Chou et al. 1984, and He et al. 2014)	Species	Author(s)	ID	Ploidy	CV-X%/reference	Origin country	State/Province	City/Region	Altitude [m]	Latitude [N]	Longitude [E]	Date	Coll. by	Herbarium voucher	publication
Salix	sect. Heterochromae	alfredii	Goerz	HL 114-4	2X	7.46	China	Sichuan	Jiuzhaigou	2995-3085	33.0431	103.934	2017-07-26	L. He, J. Zhao	FJFC & GOET	this study
Salix	sect. Sclerophyllae	atopantha	C.K. Schneid.	HL 111-1	2X	6.83	China	Sichuan	Xiaojin County	4055	30.9441	102.882	2017-07-04	L. He, J. Zhao	FJFC & GOET	this study
Salix	sect. Sclerophyllae	atopantha	C.K. Schneid.	HL 111-2	2X	7.17	China	Sichuan	Xiaojin County	4055	30.9441	102.882	2017-07-04	L. He, J. Zhao	FJFC & GOET	this study
Salix	sect. Sclerophyllae	atopantha	C.K. Schneid.	HL 111-4	2X	10.13	China	Sichuan	Xiaojin County	4055	30.9441	102.882	2017-07-04	L. He, J. Zhao	FJFC & GOET	this study
Salix	sect. Cheilophilae	cheilophila	C.K. Schneid.	HL 112-1	unknown		China	Sichuan	Xiaojin County	3039	30.9923	102.797	2017-07-24	L. He, J. Zhao	FJFC & GOET	this study
Salix	sect. Cheilophilae	cheilophila	C.K. Schneid.	HL 112-2	unknown		China	Sichuan	Xiaojin County	3039	30.9923	102.797	2017-07-24	L. He, J. Zhao	FJFC & GOET	this study
Salix	sect. Cheilophilae	cheilophila	C.K. Schneid.	HL 113-1	unknown		China	Sichuan	Jiuzhaigou	2007	33.2717	103.906	2017-07-25	L. He, J. Zhao	FJFC & GOET	this study
Salix	sect. Cheilophilae	cheilophila	C.K. Schneid.	HL 113-2	unknown		China	Sichuan	Jiuzhaigou	2007	33.2717	103.906	2017-07-25	L. He, J. Zhao	FJFC & GOET	this study
Salix	sect. Denticulatae	dissa	C.K. Schneid.	HL 83-1	2X	7.23	China	Sichuan	Luding County	3576	29.5506	101.97	2017-07-16	L. He, J. Zhao	FJFC & GOET	this study
Salix	sect. Denticulatae	dissa	C.K. Schneid.	HL 83-2	2X	7.78	China	Sichuan	Luding County	3576	29.5506	101.97	2017-07-16	L. He, J. Zhao	FJFC & GOET	this study
Salix	sect. Denticulatae	dissa	C.K. Schneid.	HL 83-3	2X	7.91	China	Sichuan	Luding County	3576	29.5506	101.97	2017-07-16	L. He, J. Zhao	FJFC & GOET	this study
Salix	sect. Denticulatae	dissa	C.K. Schneid.	HL 83-4	2X	6.18	China	Sichuan	Luding County	3576	29.5506	101.97	2017-07-16	L. He, J. Zhao	FJFC & GOET	this study
Salix	sect. Lindleyanae	cf. flabellaris	Andersson	HL 140-1	2X	8.21	China	Yunnan	Dali	4016	25.657	100.101	2017-08-20	L. He, H.L. Zheng	FJFC & GOET	this study
Salix	sect. Lindleyanae	cf. flabellaris	Andersson	HL 140-2	2X	9.27	China	Yunnan	Dali	4016	25.657	100.101	2017-08-20	L. He, H.L. Zheng	FJFC & GOET	this study
Salix	sect. Lindleyanae	cf. flabellaris	Andersson	HL 140-3	2X	8.63	China	Yunnan	Dali	4016	25.657	100.101	2017-08-20	L. He, H.L. Zheng	FJFC & GOET	this study
Salix	sect. Lindleyanae	cf. flabellaris	Andersson	HL 140-4	2X	9.43	China	Yunnan	Dali	4016	25.657	100.101	2017-08-20	L. He, H.L. Zheng	FJFC & GOET	this study
Salix	sect. Psilostigmatae	ernestii	C.K. Schneid.	HL 84-1	4X	5.12	China	Sichuan	Luding County	3576	29.5506	101.97	2017-07-16	L. He, J. Zhao	FJFC & GOET	this study
Salix	sect. Psilostigmatae	ernestii	C.K. Schneid.	HL 84-2	4X	6.4	China	Sichuan	Luding County	3576	29.5506	101.97	2017-07-16	L. He, J. Zhao	FJFC & GOET	this study
Salix	sect. Psilostigmatae	ernestii	C.K. Schneid.	HL 84-3	4X	5.91	China	Sichuan	Luding County	3576	29.5506	101.97	2017-07-16	L. He, J. Zhao	FJFC & GOET	this study
Salix	sect. Psilostigmatae	ernestii	C.K. Schneid.	HL 84-4	4X	5.99	China	Sichuan	Luding County	3576	29.5506	101.97	2017-07-16	L. He, J. Zhao	FJFC & GOET	this study
Salix	sect. Sieboldianae	hylonoma	C.K. Schneid.	HL 74	2X	8.76	China	Sichuan	Emei Mountain	2419	29.5448	103.334	2017-07-04	L. He, J. Zhao	FJFC & GOET	this study
Salix	sect. Sieboldianae	hylonoma	C.K. Schneid.	HL 77-2	2X	10.08	China	Sichuan	Emei Mountain	2244	29.5532	103.345	2017-07-04	L. He, J. Zhao	FJFC & GOET	this study
Salix	sect. Sieboldianae	hylonoma	C.K. Schneid.	HL 79	2X	8.75	China	Sichuan	Emei Mountain	2053	29.5589	103.344	2017-07-04	L. He, J. Zhao	FJFC & GOET	this study
Salix	sect. Lindleyanae	lindleyana	Wall. ex Andersson	HL 90-1	4X	4.51	China	Sichuan	Luding County	3951	29.9	102.006	2017-07-17	L. He, J. Zhao	FJFC & GOET	this study
Salix	sect. Lindleyanae	lindleyana	Wall. ex Andersson	HL 90-2	4X	5.91	China	Sichuan	Luding County	3951	29.9	102.006	2017-07-17	L. He, J. Zhao	FJFC & GOET	this study
Salix	sect. Lindleyanae	lindleyana	Wall. ex Andersson	HL 90-3	4X	4.69	China	Sichuan	Luding County	3951	29.9	102.006	2017-07-17	L. He, J. Zhao	FJFC & GOET	this study
Salix	sect. Lindleyanae	lindleyana	Wall. ex Andersson	HL 109-1	4X	5.67	China	Sichuan	Xiaojin County	4454	30.9144	102.888	2017-07-04	L. He, J. Zhao	FJFC & GOET	this study
Salix	sect. Lindleyanae	lindleyana	Wall. ex Andersson	HL 109-2	4X	4.88	China	Sichuan	Xiaojin County	4454	30.9144	102.888	2017-07-04	L. He, J. Zhao	FJFC & GOET	this study
Salix	sect. Magnificae	magnifica	Hemsl.	HL 86-1	2X	7.31	China	Sichuan	Luding County	3026	29.5746	101.991	2017-07-16	L. He, J. Zhao	FJFC & GOET	this study
Salix	sect. Magnificae	magnifica	Hemsl.	HL 86-2	2X	8.29	China	Sichuan	Luding County	3026	29.5746	101.991	2017-07-16	L. He, J. Zhao	FJFC & GOET	this study
Salix	sect. Magnificae	magnifica	Hemsl.	HL 87-1	2X	8.42	China	Sichuan	Luding County	2999	29.576	101.997	2017-07-16	L. He, J. Zhao	FJFC & GOET	this study
Salix	sect. Magnificae	magnifica	Hemsl.	HL 87-2	2X	8.94	China	Sichuan	Luding County	2999	29.576	101.997	2017-07-16	L. He, J. Zhao	FJFC & GOET	this study
Salix	sect. Denticulatae	opsimantha	C.K. Schneid.	HL 89-1	6X	5.07	China	Sichuan	Luding County	3933	29.8982	102.01	2017-07-17	L. He, J. Zhao	FJFC & GOET	this study
Salix	sect. Denticulatae	opsimantha	C.K. Schneid.	HL 89-2	6X	6.56	China	Sichuan	Luding County	3933	29.8982	102.01	2017-07-17	L. He, J. Zhao	FJFC & GOET	this study
Salix	sect. Denticulatae	opsimantha	C.K. Schneid.	HL 89-3	6X	6.38	China	Sichuan	Luding County	3933	29.8982	102.01	2017-07-17	L. He, J. Zhao	FJFC & GOET	this study
Salix	sect. Denticulatae	opsimantha	C.K. Schneid.	HL 89-4	6X	4.46	China	Sichuan	Luding County	3933	29.8982	102.01	2017-07-17	L. He, J. Zhao	FJFC & GOET	this study
Salix	sect. Floccosae	oreinoma	C.K. Schneid.	HL 82-1	4X	3.66	China	Sichuan	Luding County	3576	29.5506	101.97	2017-07-16	L. He, J. Zhao	FJFC & GOET	this study
Salix	sect. Floccosae	oreinoma	C.K. Schneid.	HL 82-4	4X	3.52	China	Sichuan	Luding County	3576	29.5506	101.97	2017-07-16	L. He, J. Zhao	FJFC & GOET	this study
Salix	sect. Sclerophyllae	oritrepha	C.K. Schneid.	HL 110-1	2X	6.23	China	Sichuan	Xiaojin County	4192	30.9287	102.884	2017-07-04	L. He, J. Zhao	FJFC & GOET	this study
Salix	sect. Sclerophyllae	oritrepha	C.K. Schneid.	HL 110-3	2X	6.47	China	Sichuan	Xiaojin County	4192	30.9287	102.884	2017-07-04	L. He, J. Zhao	FJFC & GOET	this study
Salix	sect. Sclerophyllae	oritrepha	C.K. Schneid.	HL 110-4	2X	6.64	China	Sichuan	Xiaojin County	4192	30.9287	102.884	2017-07-04	L. He, J. Zhao	FJFC & GOET	this study
Salix	sect. Psilostigmatae	phanera	C.K. Schneid.	HL 99-1	2X	8.35	China	Sichuan	Baoxing County	2214	30.4162	102.538	2017-07-18	L. He, J. Zhao	FJFC & GOET	this study
Salix	sect. Psilostigmatae	phanera	C.K. Schneid.	HL 99-2	2X	8.16	China	Sichuan	Baoxing County	2214	30.4162	102.538	2017-07-18	L. He, J. Zhao	FJFC & GOET	this study
Salix	sect. Psilostigmatae	phanera	C.K. Schneid.	HL 108-1	2X	8.26	China	Sichuan	Wolong	2759	30.8639	102.978	2017-07-04	L. He, J. Zhao	FJFC & GOET	this study
Salix	sect. Psilostigmatae	psilostigma	Andersson	HL 139-1	2X	11.27	China	Yunnan	Dali	2493	25.6733	100.146	2017-08-19	L. He, H.L. Zheng	FJFC & GOET	this study
Salix	sect. Psilostigmatae	psilostigma	Andersson	HL 139-2	2X	8.18	China	Yunnan	Dali	2493	25.6733	100.146	2017-08-19	L. He, H.L. Zheng	FJFC & GOET	this study
Salix	sect. Eriocladae	resecta	Diels	HL 143-1	2X	9.68	China	Yunnan	Dali	3556-3653	25.6735	100.108	2017-08-20	L. He, H.L. Zheng	FJFC & GOET	this study
Salix	sect. Eriocladae	resecta	Diels	HL 143-2	2X	6.97	China	Yunnan	Dali	3556-3653	25.6735	100.108	2017-08-20	L. He, H.L. Zheng	FJFC & GOET	this study
Salix	sect. Eriocladae	resecta	Diels	HL 143-3	2X	6.81	China	Yunnan	Dali	3556-3653	25.6735	100.108	2017-08-20	L. He, H.L. Zheng	FJFC & GOET	this study
Salix	sect. Incubaceae	rosmarinifolia	L.	HL 130	2X	5.2	China	Heilongjian	Daxinganling	390	52.2925	124.663	2017-08-12	L. He, J. Zhao, W.C. Hou, G.R. Zhou	FJFC & GOET	this study
Salix	sect. Variegatae	variegata	Franch.	HL 91	2X	4.99	China	Sichuan	Luding County	2267	29.7569	102.06	2017-07-17	L. He, J. Zhao	FJFC & GOET	this study
Salix	sect. Psilostigmatae	daltoniana	Andersson	EH 9676	2X	Fang et al., 1999	Nepal	Province No. 1	Makalu	3540	27.7442	87.1789	2008-08-27	E. Hoerandl	WU	this study
Salix	sect. Cinerella	appendiculata	Vill.	24	2X	Tropicos	Switzerland	Valais	Rhonegletscher	1770	46.5686	8.3728	2014-07-17	S. Gramlich	GOET	Wagner et al., 2018
Salix	sect. Cinerella	appendiculata	Vill.	52	2X	Tropicos	Switzerland	Valais	Rhonegletscher	1770	46.57	8.37696	2014-07-17	S. Gramlich	GOET	Wagner et al., 2018
Salix	sect. Hastatae	hastata	L.	10195	2X	Tropicos	Norway	Oppland	Dovrefjell	956	62.1192	9.27974	2014-08-07	E. Hörandl, S. Hörandl, F. Hadacek	GOET	Wagner et al., 2018
Salix	sect. Hastatae	hastata	L.	10261	2X	Tropicos	Italy	South Tyrol	Vinschgau	2206	46.5319	10.4784	2015-08-03	E. Hörandl, S. Hörandl, F. Hadacek	GOET	Wagner et al., 2018
Salix	sect. Helix	purpurea	L.	10154	2X	Tropicos	Germany	Sachsen-Anhalt	Halle	108	51.3147	11.9053	2014-05-18	E. Hörandl	GOET	Wagner et al., 2018
Salix	sect. Helix	purpurea	L.	8/2014	2X	Tropicos	Switzerland	Valais	Rhonegletscher	1783	46.5675	8.37029	2014-07-16	S. Gramlich	GOET	Wagner et al., 2018
Salix	sect. Incubaceae	repens	L.	10177	2X	Tropicos	Germany	Sachsen-Anhalt	Harz	1120	51.7976	10.6151	2014-06-20	E. Hörandl & G. Karste	GOET	Wagner et al., 2018
Salix	sect. Incubaceae	repens	L.	10227	2X	Tropicos	Norway	Rogaland	Strand	335	59.1514	6.39086	2014-08-19	E. Hörandl, S. Hörandl, F. Hadacek	GOET	Wagner et al., 2018
Salix	sect. Chamaetia	reticulata	L.	T10	2X	Tropicos	Austria	Tyrol	Ötztaler Alpen	2400	46.8167	11.0333	2014-08-01	A. Danler	GOET	Wagner et al., 2018
Salix	sect. Chamaetia	reticulata	L.	T24	2X	Tropicos	Austria	Tyrol	Ötztaler Alpen	2400	46.8333	11.0333	2014-08-01	A. Danler	GOET	Wagner et al., 2018
Salix	sect. Amygdalinae	triandra	L.	10312	2X	Tropicos	Germany	Thuringia	Kyffhäuser	155	51.4217	10.9997	2016-05-05	E. Hörandl	GOET	Wagner et al., 2018
Salix	sect. Amygdalinae	triandra	L.	10313	2X	Tropicos	Germany	Lower Saxony	Leinetal	179	51.471	9.94932	2016-05-21	E. Hörandl	GOET	Wagner et al., 2018
Salix	sect. Viminella	viminalis	L.	10145	2X	Tropicos	Germany	Lower Saxony	Leinetal	70	52.2731	9.80917	2014-03-30	E. Hörandl, S. Hörandl, F. Hadacek	GOET	Wagner et al., 2018
Salix	sect. Viminella	viminalis	L.	10159	2X	Tropicos	Germany	Sachsen-Anhalt	Kyffhäuser	155	51.4247	10.9847	2014-05-18	E. Hörandl	GOET	Wagner et al. 2018
Salix	sect. Viminella	rehderiana	C.K. Schneid.	HL 81	2X	9.41	China	Sichuan	Tianquan County	2011	29.8793	102.337	2017-07-15	L. He, J. Zhao	FJFC & GOET	Wagner et al. 2019
Salix	sect. Viminella	rehderiana	C.K. Schneid.	HL 85-1	2X	8.47	China	Sichuan	Luding County	3026	29.5746	101.991	2017-07-16	L. He, J. Zhao	FJFC & GOET	Wagner et al. 2019
Salix	sect. Viminella	rehderiana	C.K. Schneid.	HL 85-2	2X	11.88	China	Sichuan	Luding County	3026	29.5746	101.991	2017-07-16	L. He, J. Zhao	FJFC & GOET	Wagner et al. 2019
Salix	sect. Viminella	rehderiana	C.K. Schneid.	HL 85-3	2X	7.77	China	Sichuan	Luding County	3026	29.5746	101.991	2017-07-16	L. He, J. Zhao	FJFC & GOET	Wagner et al. 2019
Salix	sect. Subviminales	gracilistyla	Miq.	HL 133-1	2X	7.42	China	Jilin	Antu County	1111	42.1913	128.189	2017-08-14	L. He, J. Zhao	FJFC & GOET	Wagner et al. 2019
Salix	sect. Subviminales	gracilistyla	Miq.	HL 133-2	2X	8.58	China	Jilin	Antu County	1111	42.1913	128.189	2017-08-14	L. He, J. Zhao	FJFC & GOET	Wagner et al. 2019
Chou YL, Fang CF, Zhao SD, Yu CY, Yang CY, Chao N. 1984: Salix. in: Wang C. & Fang C. F. (ed.). Flora Reipublicae Popularis Sinicae. Beijing: Science Press. 20(2): 81–381.
He L, Liao S, Zhang ZX. 2014. Taxonomic revision of Salix opsimantha Schneid. and Salix oreinoma Schneid. Acta Botanica Boreali-Occidentalia Sinica 34(9):1904–1908
