## Supplemental Table S5 for "RAD sequencing data reveal a radiation of willow species (*Salix* L., Salicaceae) in the Hengduan Mountains and adjacent areas"

### Sheet: Table S5
Table S5. The information of the localities of subclade Ⅰ and Ⅱ used in the niche modelling analyses.
Subclade	Taxa	Collector(s)	Collection No.	Latitude	Longitude	Country	Province	City/Region
Ⅱ	S. alfredii	L. He, Q. Guo, Z.X. Zhang	PH20140611-18	34.9393	103.76	China	Gansu	Lianhua Mountain
Ⅱ	S. alfredii	L. He, J. Zhao,	HL 38	33.7229	107.792	China	Shaanxi	Xi'an,Guangtou Mountain
Ⅱ	S. alfredii	Y.D. Sun	9017	36.9316	101.7	China	Qinghai	Datong County, Laoye Mountain
Ⅱ	S. alfredii	B.Z. Guo, W.Y. Wang	25285	35.7847	102.685	China	Qinghai	Xunhua County, Mengdatianchi
Ⅱ	S. alfredii	C.L. Tang	1503	34.0379	107.702	China	Shaanxi	Taibai Mountain, Dadian
Ⅱ	S. alfredii	L. He, J. Zhao	HL 114-4	33.0431	103.934	China	Sichuan	Jiuzhaigou
Ⅱ	S. alfredii	L.J. Liu	20150512-01	31.4507	110.187	China	Hubei	Shennongjia Taiziya
Ⅰ	S. atopantha	L. He, S. Liao, C. Shang	PH20120609-09	30.9477	102.883	China	Sichuan	Xiaojin County, Balang Moutain
Ⅰ	S. atopantha	L.He, J.Zhao	HL 111-1	30.9441	102.882	China	Sichuan	Xiaojin County, Balang Mountain
Ⅰ	S. atopantha	Z.X. Zhang, L. He,Q. Guo	PH20140611-14	34.9406	103.757	China	Gansu	Lianhua Mountain
Ⅰ	S. atopantha	L. He, X.X. Mao	PH20120615-17	31.8757	102.736	China	Sichuan	Maerkang, Zhegu Mountain
Ⅰ	S. atopantha	L. He, X.X. Mao	PH20120618-07	34.1083	102.641	China	Sichuan	Ruoergai County, Langmusi
Ⅰ	S. atopantha	Qingzangdui	3776	28.5945	99.8435	China	Sichuan	Xiangcheng County, Daxue Moutain
Ⅰ	S. atopantha	Z.F. Fang, S.D. Zhao	962	28.8846	100.333	China	Sichuan	Daocheng County, Bowa Moutain
Ⅰ	S. atopantha	L. He, S. Liao	PH20120831-01	29.3185	97.1238	China	Xizang	Chayu County, Demulashan
Ⅰ	S. atopantha	kham expedition	10-1975	30.6208	98.7941	China	Xizang	Gongju County, Shadong, Axiang
Ⅰ	S. atopantha	L. He, S. Liao	PH20120804-06	29.3928	98.997	China	Yunnan	Deqin County, Baima Snow Moutain
Ⅰ	S. daltoniana	L. He, Y.Q. Ruan, C. Shang	110716-01	28.0786	85.9999	China	Xizang	Nielamu County, 707 Bridge
Ⅰ	S. daltoniana	L. He, Y.Q. Ruan, C. Shang	110720-02	27.5124	88.9707	China	Xizang	Yadong County, Shangyadong
Ⅰ	S. daltoniana	PE-Xizangdui	2530	27.6756	89.0972	China	Xizang	Yadong, Pali
Ⅰ	S. daltoniana	PE-Xizangdui	2100	27.412	88.8596	China	Xizang	Yadong County, Xiayadong
Ⅰ	S. daltoniana	PE-Xizangdui	4401	28.2125	86.6472	China	Xizang	Nielamu County
Ⅰ	S. daltoniana	PE-Xizangdui	4361	28.0828	85.9989	China	Xizang	Nielamu County, Zhangmu
Ⅰ	S. daltoniana	T. Naito et al.	1066	29.9511	94.7966	China	Xizang	Linzhi, Lulang
Ⅰ	S. daltoniana	E. Hoerandl	EH 9676	27.7442	87.1789	Nepal	Province No. 1	Makalu
Ⅱ	S. dissa	X.L. Jiang, J.H. Xiong	34394	29.91	102.377	China	Sichuan	Tianquan County, Erlang Mountain
Ⅱ	S. dissa	C.J. Xie	40374	28.9917	102.409	China	Sichuan	Shimian County, Mamadi
Ⅱ	S. dissa	L. He, Y.Q. Ruan, C. Shang	11-0074	27.3779	100.137	China	Yunnan	Xianggelila,Haba
Ⅱ	S. dissa	L. He, S. Liao, C. Shang	PH20120607-01	31.0385	103.191	China	Sichuan	Wenchuan County, Wolong
Ⅱ	S. dissa	L. He, S. Liao, C. Shang	PH20120608-06	31.0061	103.228	China	Sichuan	Wenchuan County, Wolong, Niutou Moutain
Ⅱ	S. dissa	L. He, S. Liao, C. Shang	PH20120630-12	31.5334	103.736	China	Sichuan	Mao County, Jiuding Mountain
Ⅱ	S. dissa	L. He, S. Liao, C. Shang	PH20120708-05	30.838	102.706	China	Sichuan	Baoxing County, Jiajin Mountain
Ⅱ	S. dissa	L.He, J.Zhao	HL 83-4	29.5506	101.97	China	Sichuan	Luding County, Hailuogou
Ⅱ	S. dissa	L.He, J.Zhao	HL 102	30.9884	103.134	China	Sichuan	Wolong
Ⅱ	S. ernestii	L.He, J.Zhao	HL 84-1	29.5506	101.97	China	Sichuan	Luding County, Hailuogou
Ⅰ	S. cf. flabellaris	L. He, H.L. Zheng	HL 140-1	25.657	100.101	China	Yunnan	Dali, Cang Mountain, Yujufeng
Ⅱ	S. hylonoma	L. He, S. Liao, C. Shang	PH20120729-03	27.1264	99.2707	China	Yunnan	Weixi County, Lanyong, Xuelong Moutain
Ⅱ	S. hylonoma	L. He, S. Liao, C. Shang	PH20120711-12	29.8658	102.286	China	Sichuan	Tianquan County, Erlang Moutain
Ⅱ	S. hylonoma	L. He, X.X. Mao	PH20120622-06	33.7169	104.099	China	Gansu	Zhouqu County, Shatanlinchang
Ⅱ	S. hylonoma	Z.Wang, S.D. Zhao, Z.F. Fang	1361	31.6157	102.857	China	Sichuan	Li County, Jiabigou
Ⅱ	S. hylonoma	L.He, J.Zhao	HL 30	28.1084	101.154	China	Sichuan	Muli County to Kangwudasi(Kuludars)
Ⅱ	S. hylonoma	L.He, J.Zhao	HL 74	29.5448	103.334	China	Sichuan	Emei Mountain, Leidongping (Jiulinggang) to Qingyinge
Ⅱ	S. hylonoma	L.He, J.Zhao	HL 77-1	29.5532	103.345	China	Sichuan	Emei Mountain, Leidongping (Jiulinggang) to Qingyinge
Ⅱ	S. hylonoma	L.He, J.Zhao	HL 79	29.5589	103.344	China	Sichuan	Emei Mountain, Leidongping (Jiulinggang) to Qingyinge
Ⅱ	S. hylonoma	L.He, J.Zhao	HL 88	29.5752	101.999	China	Sichuan	Luding County, Hailuogou
Ⅰ	S. lindleyana	D.E. Boufford et al.	33660	32.71	98.0389	China	Sichuan	Shiqu County
Ⅰ	S. lindleyana	L. He, J. Zhao	HL 90-1	29.9	102.006	China	Sichuan	Luding County, Yajiageng
Ⅰ	S. lindleyana	L. He, J. Zhao	HL 109-1	30.9144	102.888	China	Sichuan	Xiaojin County, Balang Mountain
Ⅰ	S. lindleyana	T.N. Ho et al.	2176	32.8833	96.6833	China	Qinghai	Yushu, Baitangshan
Ⅰ	S. lindleyana	D.E. Boufford et al.	34203	31.4972	99.9925	China	Sichuan	Ganzi County, Gan-Bai road
Ⅰ	S. lindleyana	D.E. Boufford et al.	34478	32.4886	100.355	China	Sichuan	Seda County
Ⅰ	S. lindleyana	L. He, X.X. Mao	PH20120615-02	31.8513	102.672	China	Sichuan	Maerkang County, Zhegu Moutain
Ⅰ	S. lindleyana	L. He, S. Liao, C. Shang	PH20120712-01	29.9043	102.001	China	Sichuan	Luding County, Yajiageng
Ⅰ	S. lindleyana	L. He, S. Liao, C. Shang	PH20120715-01	30.0741	101.797	China	Sichuan	Kangding, Zheduo Moutain
Ⅰ	S. lindleyana	L. He, S. Liao, C. Shang	PH20120715-02	30.0726	101.797	China	Sichuan	Kangding, Zheduo Moutain
Ⅰ	S. lindleyana	L. He, S. Liao, C. Shang	PH20120715-03	30.0722	101.796	China	Sichuan	Kangding, Zheduo Moutain
Ⅰ	S. lindleyana	L. He, S. Liao, C. Shang	PH20120715-04	30.0721	101.796	China	Sichuan	Kangding, Zheduo Moutain
Ⅰ	S. lindleyana	L. He, S. Liao, C. Shang	PH20120720-01	29.3309	101.504	China	Sichuan	Jiulong County, Jichou Moutain
Ⅰ	S. lindleyana	L. He, Y.Q. Ruan, C. Shang	11-0202	31.9451	98.9071	China	Sichuan	Dege County to Manigange, Queer Mountain
Ⅰ	S. lindleyana	L. He, S. Liao	PH20120904-05	29.1886	96.8584	China	Xizang	Chayu County, Laigu Glacier
Ⅰ	S. lindleyana	L. He, Y.Q. Ruan, C. Shang	110724-05	29.0354	92.3581	China	Xizang	Jiacha County, Budanla Moutain
Ⅰ	S. lindleyana	Kham expedition	10-1475	31.0961	96.5106	China	Xizang	Leiwuqi County to Dingqing County, G317
Ⅰ	S. lindleyana	L. He, S. Liao	PH20120804-01	28.3835	99.0052	China	Yunnan	Deqin County, Baima Snow Moutain
Ⅰ	S. lindleyana	Kham expedition	10-3163	28.1323	99.9017	China	Yunnan	Xianggelila County, Geza, Hong Moutain
Ⅰ	S. lindleyana	Miyamoto et al.	9420072	28.2078	85.2311	Nepal	Bagmati	Rasuwa, Tinbu Kharka-Sano Bhera Kharka-Tulo Bhera Kharka
Ⅱ	S. magnifica	L. He, S. Liao, C. Shang	PH20120711-06	29.8763	102.301	China	Sichuan	Tianquan County, Erlang Mountain
Ⅱ	S. magnifica	L. He, S. Liao, C. Shang	PH20120707-04	30.5	103.7	China	Sichuan	Baoxing County, Ganyanggou
Ⅱ	S. magnifica	D.E. Boufford et al.	32899	28.9164	102.216	China	Sichuan	Mianning County, Lamagetou nature reserve
Ⅱ	S. magnifica	C.S. Chang et al.	SI1001	30.8591	102.718	China	Sichuan	Baoxing County, Jiajin Mountain, Sangongpeng
Ⅱ	S. magnifica	C.S. Chang et al.	SI1043	30.8449	102.754	China	Sichuan	Baoxing County, Jiajin Mountain
Ⅱ	S. magnifica	L. He, J. Zhao	HL 86-1	29.5746	101.991	China	Sichuan	Luding County, Hailuogou
Ⅱ	S. magnifica	L. He, J. Zhao	HL 87-1	29.576	101.997	China	Sichuan	Luding County, Hailuogou
Ⅱ	S. magnifica	L. He, J. Zhao	HL 96	30.4159	102.534	China	Sichuan	Baoxing County, Ganyanggou
Ⅱ	S. magnifica	L. He, J. Zhao	HL 101	30.9884	103.134	China	Sichuan	Wolong
Ⅱ	S. opsimantha	L. He, J. Zhao	HL 89-1	29.8982	102.01	China	Sichuan	Luding County, Yajiageng
Ⅱ	S. oreinoma	L. He, J. Zhao	HL 82-1	29.5506	101.97	China	Sichuan	Luding County, Hailuogou
Ⅰ	S. oritrepha	Z.X. Zhang,L. He, Q. Guo	PH20140611-26	34.9413	103.762	China	Gansu	Lianhua Mountain
Ⅰ	S. oritrepha	L. He, J. Zhao	HL 45	36.2682	102.204	China	Qinghai	Le Du, Yaocaotai, Xigou
Ⅰ	S. oritrepha	L. He, J. Zhao	HL 110-1	30.9287	102.884	China	Sichuan	Xiaojin County, Balang Mountain
Ⅰ	S. oritrepha	Kham expedition	10-959	33.1356	97.4649	China	Qinghai	Chenduo County, Xiewu, Anbalashankou
Ⅰ	S. oritrepha	Ho Ting-nung	554	34.3575	100.256	China	Qinghai	Maqin County,Dawuxiang Ehem
Ⅰ	S. oritrepha	Ho Ting-nung	999	33.8425	99.6758	China	Qinghai	Gande County, Shanggongma Xiang
Ⅰ	S. oritrepha	Ho Ting-nung	1038	33.6939	99.4311	China	Qinghai	Dari County, Jianshexiang Darihe
Ⅰ	S. oritrepha	Ho Ting-nung	1462	35.2617	98.9825	China	Qinghai	Maduo County, Heihaixiang
Ⅰ	S. oritrepha	Kham expedition	10-727	31.113	99.4182	China	Sichuan	Baiyu County, GanBai Road
Ⅰ	S. oritrepha	Kham expedition	10-818	31.1419	99.7577	China	Sichuan	Baiyu County, Acha to Ganzi
Ⅰ	S. oritrepha	L. He, S. Liao, C. Shang	PH20120714-06	30.0682	101.79	China	Sichuan	Kangding, Zheduo Mountain
Ⅰ	S. oritrepha	L. He, S. Liao, C. Shang	PH20120714-08	30.0677	101.791	China	Sichuan	Kangding, Zheduo Mountain
Ⅰ	S. oritrepha	L. He, S. Liao, C. Shang	PH20120625-10	32.7344	103.671	China	Sichuan	Songpan County to Huanglongsiyakou
Ⅰ	S. oritrepha	L. He, S. Liao, C. Shang	PH20120609-06	30.9337	102.883	China	Sichuan	Xiaojin County, Balang Mountain
Ⅰ	S. oritrepha	Kham expedition	10-750	31.1183	99.4903	China	Sichuan	Baiyu County, GanBai Road
Ⅰ	S. oritrepha	L. He, X.X. Mao	PH20120616-06	32.2474	102.489	China	Sichuan	Hongyuan, Anqu
Ⅰ	S. oritrepha	L. He, S. Liao, C. Shang	PH20120712-10	29.9043	102.001	China	Sichuan	Luding County, Yajiageng
Ⅰ	S. oritrepha	Kham expedition	10-888	31.8299	99.3915	China	Sichuan	Dege County, Cuoa to Yulong G317
Ⅰ	S. oritrepha	Kham expedition	10-1987	30.6186	98.7829	China	Xizang	Gongju County, Shadong, Axiang
Ⅰ	S. oritrepha	Kham expedition	10-1690	31.4641	98.2431	China	Xizang	Jiangda County, South valley
Ⅰ	S. oritrepha	Kham expedition	10-1239	31.0765	96.9519	China	Xizang	Changdu to Leiwuqi G214
Ⅱ	S. phanera	Z. Wang, S.D. Zhao, Z.F. Fang	1778	31.6282	102.837	China	Sichuan	Li County, Miyaluo, Jiabigou
Ⅱ	S. phanera	L. He, S. Liao, C. Shang	PH20120609-05	30.8571	102.972	China	Sichuan	Wenchuan County, Wolong, Dengshenggou
Ⅱ	S. phanera	L. He, X.X. Mao	PH20120622-11	33.7208	104.102	China	Gansu	Zhouqu County, Chagang, Shatanlinchang
Ⅱ	S. phanera	L. He, X.X. Mao	PH20120624-02	33.0783	103.857	China	Sichuan	Jiuzhaigou County,Jiuzhaigou
Ⅱ	S. phanera	L. He, S. Liao, C. Shang	PH20120629-08	32.0956	102.748	China	Sichuan	Heishui County, Maheba
Ⅱ	S. phanera	L. He, S. Liao, C. Shang	PH20120708-06	30.8638	102.752	China	Sichuan	Baoxing County, Jiajin Mountain
Ⅱ	S. phanera	L.He, J.Zhao	HL 99-1	30.4162	102.538	China	Sichuan	Baoxing County, Ganyanggou
Ⅱ	S. phanera	L.He, J.Zhao	HL 108-1	30.8639	102.978	China	Sichuan	Wolong Town to Dengsheng
Ⅱ	S. psilostigma	L. He, Y.Q. Ruan, C. Shang	110722-19	27.9235	91.8384	China	Xizang	Cuona County, Lebu
Ⅱ	S. psilostigma	L. He, Y.Q. Ruan, C. Shang	110717-06	27.8512	87.4417	China	Xizang	Dingjie County, Chentang, Nadang
Ⅱ	S. psilostigma	L. He, S. Liao, C. Shang	PH20120325-03	25.3861	98.205	China	Yunnan	Baoshan, Tengchong County, Houqiao
Ⅱ	S. psilostigma	L. He, S. Liao, C. Shang	PH20120326-01	25.9611	98.7199	China	Yunnan	Nujiang, Lushui County, Luzhang to Pianma 25km
Ⅱ	S. psilostigma	L. He, S. Liao	PH20120906-01	30.1026	95.1021	China	Xizang	Bomi County, Tongmai, G318/4094km
Ⅱ	S. psilostigma	L. He, S. Liao, C. Shang	PH20120330-01	28.0193	98.6153	China	Yunnan	Nujiang, Gongshan County, Binghzongluo
Ⅱ	S. psilostigma	L. He, H.L. Zheng	HL 137-1	25.6506	100.145	China	Yunnan	Dali, Cang Mountain, Yudai Road (Qingbi River to Qilongnvchi)
Ⅱ	S. psilostigma	L. He, H.L. Zheng	HL 139-1	25.6733	100.146	China	Yunnan	Dali, Cang Mountain
Ⅰ	S. resecta	L. He, H.L. Zheng	HL 143-4	25.6735	100.108	China	Yunnan	Dali, Cang Mountain, Daheiding to Zhonghe Temple
