## Supplemental Table S8 for "RAD sequencing data reveal a radiation of willow species (*Salix* L., Salicaceae) in the Hengduan Mountains and adjacent areas"

### Sheet: Table S8
Table S8. The 16 sections of Chamaetia-Vetrix clade occur in HDM
Sections	endemic, subendemic, or not endemic to HDM and adjacent areas	species included in this study
sect. Cheilophilae	not endemic	S. cheilophila
sect. Vetrix (=sect. Cinerella)	not endemic	S. appendiculata
sect. Denticulatae	endemic	S. dissa, S. opsimantha
sect. Eriocladae	endemic	S. resecta
sect. Floccosae	endemic	S. oreinoma
sect. Helix	not endemic	S. purpurea
sect. Heterochromae	subendemic	S. alfredii
sect. Incubaceae	not endemic	S. repen, S. rosmarinifolia
sect. Lindleyanae	endemic	S. cf. flabellaris, S. lindleyana
sect. Magnificae	endemic	S. magnifica
sect. Psilostigmatae	endemic	S. daltoniana, S.ernestii, S. phanera, S. psilostigma
sect. Sclerophyllae	endemic	S. atopantha, S. oritrepha
sect. Sieboldianae	subendemic	S. hylonoma
sect. Subviminales	not endemic	S. gracilistyla
sect. Variegatae	not endemic	S. variegata
sect. Vimen(=sect. Viminella)	not endemic	S. rehderiana, S. viminalis
